# Spatiotemporal Gray Matter Plasticity During Chronification of Preclinical Neuropathic Pain

**DOI:** 10.1101/2025.10.03.679890

**Authors:** Alexis Levesque, Ines Charef, Marc-Antoine Fortier, Sabrina Dumont, Natalia Muñoz Gómez, Marc-André Dansereau, Gabriel Richard, Pascal Tétreault

## Abstract

Chronic neuropathic pain is increasingly recognized as a brain disease characterized by time-dependent structural and functional reorganization of key neural circuits. While human imaging studies implicate widespread changes in network connectivity and gray matter density (GMD), animal models enable direct longitudinal mapping of such plasticity. Here, we applied high-resolution structural MRI in a rat model of chronic pain (spared nerve injury, SNI) and quantified GMD changes across 134 brain regions. Dynamic weight bearing analysis confirmed persistent pain in SNI rats, validating the chronic pain phenotype in our experimental cohort. Longitudinal MRI revealed significant GMD alterations in 31 regions, predominantly within limbic, prefrontal, and cingulate circuits, representing 21% of total brain volume. Among this affected volume, over 17% of brain volume demonstrated GMD increases while only ~3% showed GMD decreases, indicating a heterogeneous neuroplastic response. Specifically, the Frontal Association Cortex exhibited an approximate 10% increase in GMD, the Primary Cingular Cortex showed a modest increase of about 2%, and the Amygdalohyppocampic Area demonstrated a ~10% decrease in GMD over 28 days. Primary sensory, parietal, visual, retrosplenial, and temporal cortices remained largely unaffected. No significant changes were observed in healthy animals over the same period, highlighting the specificity of brain reorganization to persistent neuropathic pain. These findings reaffirm the ability of MRI to robustly quantify pain-induced neuroanatomical remodeling but leave open critical questions about the underlying cellular and molecular mechanisms. Future studies integrating histological and molecular approaches are needed to determine the precise substrate and reversibility of these structural changes, with the goal of identifying therapeutic targets to prevent or reverse maladaptive neuroplasticity in chronic.
