## Supplementary Table 1 for "Spatiotemporal Gray Matter Plasticity During Chronification of Preclinical Neuropathic Pain"

Region	Region number	CTL_n	CTL_mean_T0	CTL_mean_T28	CTL_deltaGMD	CTL_meanVol_T0	CTL_meanVol_T28	CTL_deltaVol	CTL_stat	CTL_p_raw	CTL_p_FDR	CTL_stars	SNI_n	SNI_mean_T0	SNI_mean_T28	SNI_deltaGMD	SNI_meanVol_T0	SNI_meanVol_T28	SNI_deltaVol	SNI_stat	SNI_p_raw	SNI_p_FDR	SNI_stars	%GMD changes	%volume in GMD change	%volume changes in GMD increase	%volume change in GMD decrease
Globus Pallidus-L	39	6	0.6276445	0.63101167	0.00336717	0.0000814	0.00010012	0.00001871	-0.51336477	0.62956741	0.64398499		9	0.62673442	0.62351059	-0.00322383	0.0000649	0.00006494	0.00000003	0.6524536	0.5324042	0.56174932		99.48561466
Globus Pallidus-R	40	6	0.612293	0.61378817	0.00149517	0.00008213	0.00010084	0.00001871	-0.15885431	0.8800007	0.88661725		9	0.60992555	0.61835822	0.00843267	0.00006176	0.00006551	0.00000375	9	0.12890625	0.20321691		101.3825737
Primary Auditory Cortex-L	21	6	0.81784308	0.80354942	-0.01429367	0.00976623	0.01217211	0.00240588	3.66606668	0.01450275	0.06158088		9	0.81296304	0.81265504	-0.000308	0.00814052	0.00798613	-0.00015438	0.11624655	0.91032231	0.91716684		99.9621139
Primary Auditory Cortex-R	22	6	0.814634	0.8040885	-0.0105455	0.00982121	0.0123365	0.00251529	2.93549094	0.03242564	0.06280674		9	0.8077208	0.80908543	0.00136463	0.00830675	0.00814196	-0.00016479	18	0.65234375	0.67241587		100.1689482
Secondary Auditory Cortex Dorsal Part-L	23	6	0.81718383	0.804994	-0.01218983	0.00605434	0.00776373	0.00170938	0	0.03125	0.06158088		9	0.8122467	0.81211409	-0.00013261	0.00528025	0.00517185	-0.0001084	0.04785854	0.96300219	0.96300219		99.98367368
Secondary Auditory Cortex Dorsal Part-R	24	6	0.81512483	0.806454	-0.00867083	0.00616066	0.00781974	0.00165908	3.57983485	0.01587763	0.06158088		9	0.80558319	0.80921592	0.00363273	0.00542155	0.00533016	-0.00009138	15	0.42578125	0.47945116		100.4509441
Secondary Auditory Cortex Ventral Part-L	25	6	0.822117	0.8100805	-0.0120365	0.00384936	0.00470241	0.00085305	2.59174022	0.04873407	0.07251532		9	0.82801975	0.81877951	-0.00924024	0.00307523	0.003013	-0.00006223	2.53194653	0.03514874	0.09419863		98.8840556
Secondary Auditory Cortex Ventral Part-R	26	6	0.82284367	0.813421	-0.00942267	0.00393611	0.00483971	0.0009036	4.36816026	0.00723455	0.0605894		9	0.82738074	0.81756672	-0.00981402	0.00314606	0.00307153	-0.00007453	2.03552602	0.07620108	0.14931541		98.81384476
Lateral Primary Auditory Cortex-L	27	6	0.82696317	0.811778	-0.01518517	0.00589093	0.00730069	0.00140976	0	0.03125	0.06158088		9	0.81809241	0.82112011	0.0030277	0.00547783	0.00537989	-0.00009793	-1.21877162	0.25764743	0.30284873		100.3700927
Lateral Primary Auditory Cortex-R	28	6	0.81555333	0.8032445	-0.01230883	0.00590235	0.00722208	0.00131973	2.61264856	0.04751755	0.07235626		9	0.80360075	0.80735098	0.00375023	0.00552747	0.00544396	-0.00008351	-1.31603096	0.22462036	0.28546154		100.4666783
Primary Motor Cortex-L	79	6	0.795937	0.78671983	-0.00921717	0.02357209	0.02574536	0.00217327	2.82579164	0.03685664	0.06585052		9	0.77638959	0.79527216	0.01888257	0.02217404	0.02102782	-0.00114623	-3.93157256	0.00434706	0.02532638	*	102.4320998	0.209887253	0.174661786
Primary Motor Cortex-R	80	6	0.80491633	0.79721017	-0.00770617	0.02393149	0.02543505	0.00150356	2.78649336	0.03860452	0.06632059		9	0.78143754	0.80228084	0.02084329	0.02264693	0.0212676	-0.00137933	-4.13691959	0.0032672	0.02304233	*	102.6673021
Secondary Motor Cortex-L	81	6	0.74308583	0.73139233	-0.0116935	0.01127459	0.01191222	0.00063763	2.74011741	0.04078637	0.06747374		9	0.7148729	0.74152751	0.02665461	0.00926297	0.00889139	-0.00037158	-4.53534897	0.00191086	0.02304233	*	103.7285803
Secondary Motor Cortex-R	82	6	0.74841867	0.73907067	-0.009348	0.01143023	0.01186654	0.00043631	2.23297182	0.07588126	0.09592537		9	0.71687902	0.74635133	0.02947231	0.00940101	0.00900099	-0.00040002	-4.85459306	0.00126445	0.02304233	*	104.1111972
Lateral Entorhinal Cortex Internal part-L	91	6	0.72205667	0.70321633	-0.01884033	0.00320031	0.0038931	0.00069279	2.7481463	0.04039906	0.06747374		9	0.71937319	0.69882541	-0.02054779	0.00237142	0.00243375	0.00006233	8.05374329	0.00004161	0.00278802	**	97.14365502			0.033495837
Lateral Entorhinal Cortex Internal part-R	92	6	0.707975	0.69564333	-0.01233167	0.00338317	0.00423537	0.0008522	4.49876002	0.00640685	0.0605894		9	0.70522437	0.68518814	-0.02003623	0.00243953	0.0024521	0.00001257	4.49448093	0.00201676	0.02304233	*	97.15888576
Lateral Entorhinal Cortex external part-L	93	6	0.53408783	0.520226	-0.01386183	0.00095778	0.00120406	0.00024628	3.22451119	0.02334803	0.06158088		9	0.53392727	0.51856573	-0.01536153	0.00058836	0.0005879	-0.00000046	4.19943323	0.00299884	0.02304233	*	97.12291526
Lateral Entorhinal Cortex external part-R	94	6	0.53301783	0.52237883	-0.010639	0.00102011	0.00126238	0.00024227	3.5352402	0.01664665	0.06158088		9	0.52773823	0.51202451	-0.01571372	0.00062239	0.0006115	-0.00001089	5.0279478	0.00101676	0.02304233	*	97.02244046
Medial Entorhinal Cortex-L	95	6	0.409017	0.36714167	-0.04187533	0.00184595	0.002265	0.00041905	2.70370792	0.04259496	0.06894425		9	0.3895204	0.36420368	-0.02531672	0.0009163	0.00084114	-0.00007516	3.98020759	0.00406052	0.02532638	*	93.50054066
Medial Entorhinal Cortex-R	96	6	0.373224	0.33878217	-0.03444183	0.00197085	0.00247325	0.0005024	3.01601059	0.02955118	0.06158088		9	0.34925658	0.32525371	-0.02400287	0.0008239	0.00075559	-0.0000683	4.33262773	0.00250311	0.02304233	*	93.12743943
Perirhinal Area 35-L	97	6	0.56086867	0.53324567	-0.027623	0.00303033	0.00352763	0.0004973	4.53634041	0.00618941	0.0605894		9	0.55800184	0.54139633	-0.01660552	0.00205535	0.00193513	-0.00012022	3.07532808	0.01522438	0.05775657		97.02411196
Perirhinal Area 35-R	98	6	0.57491317	0.55425967	-0.0206535	0.00312061	0.00366663	0.00054602	3.82946878	0.01225431	0.06158088		9	0.57265836	0.55718352	-0.01547484	0.00209802	0.00201706	-0.00008096	3.18570766	0.01288632	0.05396148		97.29771866
Perirhinal Area 36-L	99	6	0.63417467	0.601022	-0.03315267	0.00618739	0.00739668	0.00120929	0	0.03125	0.06158088		9	0.62923249	0.6076073	-0.02162519	0.00443643	0.00422362	-0.00021281	4.15081535	0.00320538	0.02304233	*	96.56324326
Perirhinal Area 36-R	100	6	0.622507	0.5932345	-0.0292725	0.00656367	0.00800734	0.00144366	4.00950054	0.01022659	0.06158088		9	0.61481997	0.59397907	-0.0208409	0.00439416	0.0042066	-0.00018756	4.49930091	0.00200394	0.02304233	*	96.61024348
Perirhinal Cortex-L	101	6	0.51419433	0.4831455	-0.03104883	0.00093433	0.00116944	0.0002351	6.31692399	0.00146456	0.0605894		9	0.50403357	0.49081928	-0.01321429	0.00049365	0.00047433	-0.00001932	2.13256678	0.06553055	0.13720459		97.37829169
Perirhinal Cortex-R	102	6	0.51189533	0.48070083	-0.0311945	0.00100833	0.00123675	0.00022842	0	0.03125	0.06158088		9	0.49718069	0.48410563	-0.01307506	0.00049553	0.00047661	-0.00001892	2.49204412	0.03740289	0.09664915		97.37015933
Lateral Parietal Associative Cortex-L	103	6	0.81108117	0.80139467	-0.0096865	0.00567186	0.00653779	0.00086593	2.53214722	0.05239266	0.0754905		9	0.79734474	0.80411966	0.00677492	0.00529202	0.00514419	-0.00014784	-1.24387604	0.24875564	0.29646018		100.8496852
Lateral Parietal Associative Cortex-R	104	6	0.80278433	0.7945695	-0.00821483	0.00590223	0.00648531	0.00058308	2.86138702	0.03534903	0.06488726		9	0.78481093	0.79722049	0.01240956	0.00548078	0.00534368	-0.00013711	-2.33250624	0.04797363	0.11278011		101.5812165
Medial Parietal Associative Cortex-L	105	6	0.78838717	0.77767483	-0.01071233	0.00217801	0.00230303	0.00012502	2.58312107	0.04924548	0.07251532		9	0.76557672	0.77632482	0.0107481	0.0019882	0.00190276	-0.00008544	-1.83654963	0.10359197	0.17351655		101.403922
Medial Parietal Associative Cortex-R	106	6	0.781444	0.771515	-0.009929	0.0021983	0.00236342	0.00016512	3.28426167	0.02185145	0.06158088		9	0.75603615	0.76851908	0.01248293	0.00208294	0.00199443	-0.00008851	-1.9128777	0.09212167	0.16459071		101.6511023
Parietal Cortex Postero Caudal Part-L	107	6	0.8104935	0.8004275	-0.010066	0.00322048	0.00397147	0.00075099	3.19928315	0.02401441	0.06158088		9	0.80393613	0.80672446	0.00278833	0.00287156	0.00280708	-0.00006448	-0.67344966	0.51963935	0.55352036		100.3468348
Parietal Cortex Postero Caudal Part-R	108	6	0.80803017	0.798257	-0.00977317	0.00332788	0.00396758	0.0006397	3.02999586	0.02908157	0.06158088		9	0.79297126	0.8015088	0.00853754	0.00299587	0.00292914	-0.00006673	-2.15402869	0.06337628	0.13480034		101.0766519
Parietal Cortex Postero Dorsal Part-L	109	6	0.81970033	0.80376867	-0.01593167	0.00014908	0.00019161	0.00004252	0	0.03125	0.06158088		9	0.8148773	0.81862639	0.00374909	0.00012585	0.00012198	-0.00000387	-0.86285701	0.41333397	0.46937926		100.4600803
Parietal Cortex Postero Dorsal Part-R	110	6	0.83033	0.820931	-0.009399	0.00014641	0.00018553	0.00003912	3.32461954	0.02090199	0.06158088		9	0.82022303	0.82509461	0.00487158	0.0001318	0.00012762	-0.00000418	-0.95063115	0.36962351	0.42697888		100.5939336
Parietal Cortex Postero Rostral-L	111	6	0.82089983	0.81045517	-0.01044467	0.00098233	0.00125121	0.00026888	2.79920209	0.03802941	0.06632059		9	0.81487594	0.81733884	0.0024629	0.00086846	0.00084745	-0.00002101	-0.6720666	0.52047437	0.55352036		100.3022423
Parietal Cortex Postero Rostral-R	112	6	0.81618183	0.8073525	-0.00882933	0.00099095	0.0012489	0.00025794	3.17004142	0.02481377	0.06158088		9	0.80360779	0.80981444	0.00620665	0.00090412	0.00088002	-0.00002411	-1.62510578	0.14279391	0.21743618		100.7723482
Primary Somatosensory Cortex Barrel field-L	1	6	0.82706733	0.815283	-0.01178433	0.02105206	0.02603721	0.00498514	2.89705653	0.03390676	0.06399305		9	0.81677543	0.82319901	0.00642358	0.020343	0.01976508	-0.00057792	-1.60697921	0.14672596	0.21845866		100.7864561
Primary Somatosensory Cortex Barrel field-R	2	6	0.824176	0.81532383	-0.00885217	0.02143442	0.02559543	0.00416101	2.33412382	0.06686719	0.08699227		9	0.80721118	0.81843353	0.01122235	0.02108977	0.02028419	-0.00080558	-2.63562366	0.02991586	0.08351511		101.390262
Primary Somatosensory Cortex Dysgranular-L	3	6	0.83612867	0.82691867	-0.00921	0.00791585	0.00953167	0.00161583	3.06734393	0.02786793	0.06158088		9	0.82223601	0.83290899	0.01067297	0.00825309	0.00794232	-0.00031077	-2.87171028	0.02077429	0.06473848		101.2980434
Primary Somatosensory Cortex Dysgranular-R	4	6	0.83745633	0.83007683	-0.0073795	0.00802544	0.00911201	0.00108657	2.49721968	0.05467576	0.07576934		9	0.81913431	0.8332546	0.01412028	0.00843396	0.00797668	-0.00045728	-3.36782916	0.00981713	0.04384983	*	101.7238064
Primary Somatosensory Cortex Dysgranular Zone 0-L	5	6	0.83153617	0.81934033	-0.01219583	0.0031285	0.00385641	0.00072791	3.41024453	0.0190383	0.06158088		9	0.81935645	0.82876852	0.00941207	0.00317643	0.00307211	-0.00010432	-3.07042416	0.01533804	0.05775657		101.1487149
Primary Somatosensory Cortex Dysgranular Zone 0-R	6	6	0.83498867	0.82352633	-0.01146233	0.00317164	0.00370417	0.00053253	2.67342347	0.04416683	0.06993819		9	0.81819909	0.83037948	0.01218039	0.00326582	0.00312697	-0.00013885	-3.01328767	0.01672957	0.06058819		101.4886829
Primary Somatosensory Cortex Jaw-L	7	6	0.832239	0.820027	-0.012212	0.00554368	0.00678152	0.00123784	3.10707537	0.02663884	0.06158088		9	0.81935708	0.83161372	0.01225664	0.0055881	0.00532162	-0.00026648	-3.93166564	0.0043465	0.02532638	*	101.495885
Primary Somatosensory Cortex Jaw-R	8	6	0.823507	0.81236467	-0.01114233	0.00553117	0.00639345	0.00086229	2.28631786	0.07097521	0.09144883		9	0.80564509	0.82011832	0.01447323	0.00565846	0.00533298	-0.00032548	-3.70432107	0.00600517	0.03352887	*	101.7964772
Primary Somatosensory Cortex Shoulder-L	9	6	0.74692367	0.7336665	-0.01325717	0.00032538	0.00038151	0.00005613	2.76011917	0.03982904	0.06747374		9	0.72723432	0.73917353	0.01193921	0.00029131	0.00028045	-0.00001086	-1.51345588	0.16862176	0.2403757		101.6417281
Primary Somatosensory Cortex Shoulder-R	10	6	0.73718667	0.72738117	-0.0098055	0.00032744	0.00037155	0.0000441	3.03985027	0.02875569	0.06158088		9	0.71445203	0.73324361	0.01879158	0.00029762	0.00028281	-0.00001482	-2.71747123	0.02635163	0.07599537		102.6302088
Primary Somatosensory Cortex Upperlips-L	11	6	0.82046717	0.80592817	-0.014539	0.01531009	0.01919797	0.00388788	2.98813467	0.03051276	0.06158088		9	0.8094842	0.81537846	0.00589426	0.0147355	0.01440428	-0.00033122	-2.07047917	0.07217532	0.14634857		100.7281501
Primary Somatosensory Cortex Upperlips-R	12	6	0.81834183	0.8058365	-0.01250533	0.01538299	0.01869277	0.00330978	2.46561093	0.0568356	0.076929		9	0.80243046	0.81145982	0.00902936	0.0150224	0.01457448	-0.00044792	-2.41699226	0.04204695	0.10433872		101.1252514
Primary Somatosensory Cortex Forelimb-L	13	6	0.8163925	0.806676	-0.0097165	0.01158673	0.01328967	0.00170294	2.6249685	0.04681636	0.07210795		9	0.7976261	0.81295184	0.01532574	0.0115685	0.01107479	-0.00049371	-2.88860419	0.02024246	0.06473848		101.9214191
Primary Somatosensory Cortex Forelimb-R	14	6	0.82307317	0.815535	-0.00753817	0.01172584	0.01290962	0.00118377	2.51866528	0.05326136	0.0756987		9	0.79904613	0.818706	0.01965988	0.0118786	0.01121598	-0.00066263	-3.49526207	0.00813539	0.04037565	*	102.4604174
Primary Somatosensory Cortex Hindlimb-L	15	6	0.81229283	0.8026935	-0.00959933	0.0057529	0.00632966	0.00057676	2.48627398	0.0554134	0.07576934		9	0.79251489	0.80631649	0.01380161	0.0055624	0.0053444	-0.000218	-2.09333651	0.06965572	0.14359794		101.7414941
Primary Somatosensory Cortex Hindlimb-R	16	6	0.81346483	0.80601383	-0.007451	0.00580296	0.00616989	0.00036693	2.24781115	0.07448111	0.09505208		9	0.79128646	0.80803055	0.01674409	0.00566972	0.0054043	-0.00026542	-2.49028377	0.03750564	0.09664915		102.1160592
Primary Somatosensory Cortex Trunk-L	17	6	0.80326433	0.79404	-0.00922433	0.00200633	0.00225091	0.00024458	1	0.0625	0.08292079		9	0.78761299	0.79694738	0.00933439	0.00191621	0.00185248	-0.00006373	-1.7247132	0.12286391	0.19835859		101.1851493
Primary Somatosensory Cortex Trunk-R	18	6	0.808871	0.80256483	-0.00630617	0.00205772	0.00223839	0.00018067	2.37000441	0.06395233	0.08401581		9	0.79142889	0.80464419	0.0132153	0.0019975	0.00192164	-0.00007586	-2.20499859	0.05853583	0.1285869		101.6698026
Secondary Somatosensory Cortex-L	19	6	0.81561	0.7997575	-0.0158525	0.00636927	0.00795983	0.00159056	3.04548858	0.02857108	0.06158088		9	0.80556951	0.80870767	0.00313816	0.00587783	0.00575809	-0.00011974	-1.26027949	0.24308525	0.29345426		100.3895579
Secondary Somatosensory Cortex-R	20	6	0.80596533	0.79360567	-0.01235967	0.00636757	0.00791973	0.00155216	0	0.03125	0.06158088		9	0.79054465	0.79564035	0.0050957	0.00595803	0.00587642	-0.00008161	-1.72841061	0.12217634	0.19835859		100.6445809
Ectorhinal Cortex-L	35	6	0.6912605	0.6648675	-0.026393	0.00976386	0.01213056	0.0023667	3.77466841	0.01296062	0.06158088		9	0.69043107	0.67857894	-0.01185213	0.00693066	0.00670259	-0.00022807	2.55811503	0.0337458	0.09228444		98.28337244
Ectorhinal Cortex-R	36	6	0.6998945	0.677844	-0.0220505	0.00989666	0.01273842	0.00284176	4.43260485	0.00681155	0.0605894		9	0.69495809	0.68347424	-0.01148385	0.00704931	0.0068284	-0.00022091	2.26394087	0.05339297	0.1192443		98.34754784
Lateral Temporal Associative Cortex-L	37	6	0.76493367	0.7553605	-0.00957317	0.00025892	0.00030837	0.00004945	3.11473129	0.02640906	0.06158088		9	0.76267495	0.75915662	-0.00351832	0.00021066	0.00020991	-0.00000075	2.06163178	0.07317429	0.14634857		99.53868552
Lateral Temporal Associative Cortex-R	38	6	0.76229783	0.75542383	-0.006874	0.00027775	0.00031833	0.00004058	2.39342084	0.0621242	0.08292079		9	0.75838356	0.75360794	-0.00477562	0.00021584	0.00021713	0.00000129	1.26254311	0.24231134	0.29345426		99.37028962
Lateral Secondary Visual Cortex-L	63	6	0.76648267	0.7527845	-0.01369817	0.0049883	0.00624401	0.0012557	3.27178955	0.02215467	0.06158088		9	0.75095342	0.75705799	0.00610457	0.00438212	0.00423218	-0.00014994	-1.27597224	0.23776254	0.29345426		100.8129093
Lateral Secondary Visual Cortex-R	64	6	0.75875158	0.74718967	-0.01156192	0.00510926	0.00633732	0.00122806	3.4230397	0.01877634	0.06158088		9	0.73997569	0.74811327	0.00813758	0.00453017	0.00442243	-0.00010774	-1.490675	0.17438214	0.24597059		101.0997091
Medio Lateral Secondary Visual Cortex-L	65	6	0.75123083	0.73674967	-0.01448117	0.00420475	0.00485283	0.00064808	0	0.03125	0.06158088		9	0.72738496	0.73667331	0.00928834	0.00359545	0.00347032	-0.00012513	-1.45464408	0.1838513	0.25138852		101.2769511
Medio Lateral Secondary Visual Cortex-R	66	6	0.74300717	0.73082717	-0.01218	0.0042949	0.00483594	0.00054104	3.11475041	0.02640849	0.06158088		9	0.71387606	0.72529154	0.01141548	0.00372	0.00362696	-0.00009304	-1.71151776	0.12534721	0.19995865		101.5990843
Medio Medial Secondary Visual Cortex-L	67	6	0.6786225	0.66126083	-0.01736167	0.00156091	0.00180403	0.00024312	2.7892546	0.03847875	0.06632059		9	0.64753346	0.65898485	0.01145139	0.00120937	0.0011657	-0.00004367	-1.96646987	0.08480541	0.16005529		101.7684631
Medio Medial Secondary Visual Cortex-R	68	6	0.653849	0.640219	-0.01363	0.00161352	0.00180756	0.00019404	3.39301266	0.01939769	0.06158088		9	0.61927627	0.63251317	0.01323691	0.00123099	0.00119783	-0.00003316	-1.86785669	0.09873168	0.16961596		102.137479
Primary Visual Cortex Binocular Area-L	69	6	0.74606467	0.73266033	-0.01340433	0.01214623	0.01548044	0.0033342	3.18977757	0.02427103	0.06158088		9	0.73344348	0.74026565	0.00682218	0.01075858	0.01049043	-0.00026815	-1.32247983	0.22256357	0.28546154		100.9301562
Primary Visual Cortex Binocular Area-R	70	6	0.7386715	0.725629	-0.0130425	0.01235278	0.01581808	0.0034653	0	0.03125	0.06158088		9	0.72105032	0.7285755	0.00752519	0.01115049	0.01085855	-0.00029194	-1.31231505	0.22581286	0.28546154		101.0436414
Primary Visual Cortex Monocular Area-L	71	6	0.69424833	0.67752317	-0.01672517	0.00783286	0.0095567	0.00172384	3.22449824	0.02334837	0.06158088		9	0.6719588	0.68109453	0.00913573	0.00616218	0.00601651	-0.00014567	-1.40261216	0.19832702	0.26312694		101.359567
Primary Visual Cortex Monocular Area-R	72	6	0.6767235	0.66428433	-0.01243917	0.00800466	0.00951843	0.00151377	0	0.03125	0.06158088		9	0.65157739	0.66111873	0.00954133	0.00635196	0.00613271	-0.00021925	-1.6438996	0.13881925	0.21629977		101.4643449
Hypothalamic Region-L	41	6	0.62310233	0.59908883	-0.0240135	0.0149089	0.01753379	0.00262489	5.02595017	0.00401468	0.0605894		9	0.61549269	0.60240647	-0.01308623	0.01117789	0.01114402	-0.00003387	2.02975634	0.07688629	0.14931541		97.87386264
Hypothalamic Region-R	42	6	0.61889017	0.5977705	-0.02111967	0.01477379	0.01785151	0.00307772	4.13577912	0.00903404	0.06158088		9	0.60788482	0.59684215	-0.01104267	0.01124926	0.01115549	-0.00009377	1.41495123	0.19480661	0.2615686		98.18342725
External Cortex of the Inferior Colliculus -L	87	6	0.46174567	0.449694	-0.01205167	0.00525317	0.00578012	0.00052695	1.12867827	0.31025861	0.34895833		9	0.46587396	0.44528639	-0.02058757	0.00285138	0.00253481	-0.00031657	1.85782633	0.10026475	0.17006932		95.58087127
External Cortex of the Inferior Colliculus-R	88	6	0.45641533	0.44619083	-0.0102245	0.00533203	0.00586104	0.00052901	1.20781497	0.28112637	0.3219738		9	0.45818725	0.44591394	-0.01227331	0.00281686	0.00258716	-0.0002297	1.45678681	0.18327569	0.25138852		97.32133314
Superficial Gray Layer of the Superior Colliculus-L	131	6	0.48793333	0.47917467	-0.00875867	0.00506813	0.00543931	0.00037118	0.97972607	0.37221551	0.40223289		9	0.48684036	0.4799621	-0.00687826	0.00310753	0.00274832	-0.0003592	0.78893327	0.45289485	0.50155297		98.58716315
Superficial Gray Layer of the Superior Colliculus-R	132	6	0.48587467	0.47318233	-0.01269233	0.00516484	0.0055229	0.00035806	1.33628681	0.23904037	0.278534		9	0.47520589	0.47204591	-0.00315998	0.00310384	0.00283124	-0.00027261	0.35582799	0.73116999	0.74224832		99.33502929
Striatum-L	43	6	0.82597133	0.82194583	-0.0040255	0.04761403	0.0540726	0.00645858	1.03302951	0.34894438	0.38326678		9	0.8272876	0.82247649	-0.00481111	0.04915153	0.04867256	-0.00047898	1.26515786	0.24141996	0.29345426		99.41844771
Striatum-R	44	6	0.83428383	0.8302695	-0.00401433	0.04801984	0.05501168	0.00699184	1.08788364	0.32628324	0.36133846		9	0.83435862	0.82991876	-0.00443986	0.05009723	0.04919199	-0.00090524	1.35757283	0.2116518	0.27805236		99.4678715
Amygdalohyppocampic Area-L	83	6	0.51320583	0.46693533	-0.0462705	0.00066303	0.00081539	0.00015236	2.92534501	0.03280949	0.06280674		9	0.50663401	0.46354613	-0.04308789	0.00045412	0.00039272	-0.00006139	8.97599115	0.0000189	0.00253242	**	91.49526499
Amygdalohyppocampic Area-R	84	6	0.43502083	0.39952933	-0.0354915	0.00072791	0.0009409	0.00021299	3.5655298	0.01611982	0.06158088		9	0.42507244	0.38274438	-0.04232806	0.00039693	0.00033548	-0.00006145	6.4038601	0.00020827	0.00697719	**	90.04215376
Amygdalopiriform Cortex-L	85	6	0.7209765	0.70224133	-0.01873517	0.00647571	0.00797392	0.00149822	2.62931572	0.04657165	0.07210795		9	0.71973192	0.69863698	-0.02109494	0.00480614	0.00480475	-0.00000139	7.01307978	0.00011118	0.00496598	**	97.06905593
Amygdalopiriform Cortex-R	86	6	0.70622517	0.68823817	-0.017987	0.00677703	0.00842408	0.00164705	3.17991745	0.02454049	0.06158088		9	0.69291374	0.67532459	-0.01758915	0.00476576	0.00476805	0.00000229	3.6249847	0.00673378	0.03470484	*	97.46156715
Primary Cingular Cortex-L	127	6	0.86960333	0.86464383	-0.0049595	0.01741034	0.01840142	0.00099108	3.20578467	0.02384065	0.06158088		9	0.85534263	0.86837571	0.01303307	0.01800456	0.01674112	-0.00126344	-4.46497771	0.00209716	0.02304233	*	101.5237262
Primary Cingular Cortex-R	128	6	0.86634567	0.86181	-0.00453567	0.01746162	0.0186494	0.00118778	3.40989411	0.01904554	0.06158088		9	0.84975864	0.86489883	0.01514018	0.01808458	0.01671271	-0.00137187	-4.69816116	0.00154513	0.02304233	*	101.7817047
Secondary Cingular Cortex-L	129	6	0.86266283	0.857452	-0.00521083	0.00489985	0.00516764	0.00026779	3.23339854	0.02311827	0.06158088		9	0.85585448	0.86146422	0.00560974	0.00512743	0.00475489	-0.00037254	-2.76366401	0.02453554	0.07306139		100.6554549
Secondary Cingular Cortex-R	130	6	0.8681315	0.86162617	-0.00650533	0.00483278	0.00522085	0.00038807	2.54971982	0.05128353	0.07469557		9	0.85598527	0.8633807	0.00739543	0.00514587	0.00478405	-0.00036182	-2.71007284	0.02665509	0.07599537		100.863967
Cornu Ammonis 1-L	47	6	0.85944917	0.859925	0.00047583	0.01573	0.01735785	0.00162786	-0.1727371	0.86963274	0.88280899		9	0.85929026	0.85543929	-0.00385097	0.0144195	0.01453648	0.00011698	2.29872901	0.05057107	0.11485632		99.55184294
Cornu Ammonis 1-R	48	6	0.857358	0.85894383	0.00158583	0.01616132	0.0182024	0.00204108	-0.72724374	0.49968722	0.52722904		9	0.85680138	0.85360316	-0.00319822	0.01459624	0.01464557	0.00004933	1.88427216	0.09627075	0.16961596		99.62672562
Cornu Ammonis 2-L	49	6	0.86325	0.86181867	-0.00143133	0.00243863	0.00273521	0.00029658	0.5433891	0.61020156	0.628977		9	0.86788085	0.86121584	-0.00666501	0.00238254	0.00239083	0.0000083	2.7916996	0.02349664	0.07155795		99.23203629
Cornu Ammonis 2-R	50	6	0.868952	0.86879083	-0.00016117	0.00252222	0.00284359	0.00032137	0.0901915	0.93163659	0.93163659		9	0.87182958	0.86563603	-0.00619355	0.00240032	0.00240914	0.00000883	3.34072489	0.01022014	0.04417739	*	99.28959167
Cornu Ammonis 3-L	51	6	0.79568083	0.79175133	-0.0039295	0.01345904	0.01502712	0.00156808	2.05917803	0.09453203	0.11838591		9	0.79649717	0.79140296	-0.0050942	0.01161782	0.01189018	0.00027237	3	0.01953125	0.06473848		99.36042334
Cornu Ammonis 3-R	52	6	0.80324967	0.7991365	-0.00411317	0.01387615	0.01573474	0.00185859	2.8669245	0.03512072	0.06488726		9	0.80342888	0.79890384	-0.00452504	0.01175577	0.01198587	0.0002301	3	0.01953125	0.06473848		99.436784
Dentate Gyrus-L	53	6	0.6727465	0.65531467	-0.01743183	0.02172712	0.02405724	0.00233013	4.37342698	0.00719886	0.0605894		9	0.6625184	0.65897435	-0.00354405	0.01530197	0.01522386	-0.0000781	0.74402622	0.47814214	0.52090282		99.46506391
Dentate Gyrus-R	54	6	0.66781683	0.65290433	-0.0149125	0.02206513	0.0250013	0.00293617	4.39164097	0.007077	0.0605894		9	0.65782675	0.65441334	-0.00341341	0.01534666	0.0151422	-0.00020446	0.77683412	0.45960741	0.5048147		99.48110806
Fasciola Cinereum-L	55	6	0.61012883	0.59585	-0.01427883	0.00182384	0.00191083	0.00008699	4.90198023	0.00446677	0.0605894		9	0.58837661	0.59553698	0.00716037	0.00112021	0.00110516	-0.00001506	-0.8847778	0.40208529	0.46050794		101.2169705
Fasciola Cinereum-R	56	6	0.61162833	0.60003483	-0.0115935	0.00186794	0.00196137	0.00009343	3.17754898	0.02460572	0.06158088		9	0.58531002	0.59476125	0.00945123	0.00111548	0.00109788	-0.0000176	-1.15229699	0.28246712	0.3291356		101.6147391
Parasubiculum-L	57	6	0.604657	0.58371517	-0.02094183	0.00512633	0.00575084	0.00062451	2.58915097	0.04888709	0.07251532		9	0.6101352	0.59028818	-0.01984703	0.00334917	0.00315122	-0.00019795	2.18729097	0.0601746	0.13005479		96.74711113
Parasubiculum-R	58	6	0.62804833	0.6067585	-0.02128983	0.0052697	0.0059309	0.0006612	2.49294269	0.05496271	0.07576934		9	0.62541224	0.60962737	-0.01578487	0.00345497	0.00330534	-0.00014963	1.63078482	0.14158199	0.21743618		97.47608553
Presubiculum-L	59	6	0.60436633	0.59507717	-0.00928917	0.00063751	0.0007324	0.00009489	5.28810519	0.00322339	0.0605894		9	0.60790305	0.6010481	-0.00685495	0.00052465	0.00050239	-0.00002226	12	0.25	0.29646018		98.87236131
Presubiculum-R	60	6	0.591966	0.58412017	-0.00784583	0.00062317	0.00076642	0.00014325	3.50952502	0.01710934	0.06158088		9	0.58839065	0.58230507	-0.00608557	0.00052575	0.00050244	-0.00002331	1.61134919	0.14576907	0.21845866		98.96572456
Subiculum-L	61	6	0.66609939	0.65159744	-0.01450194	0.00453381	0.00510571	0.0005719	3.54369029	0.01649772	0.06158088		9	0.66689773	0.65485306	-0.01204467	0.00333571	0.00329052	-0.00004518	1.9264935	0.09020743	0.16459071		98.19392548
Subiculum-R	62	6	0.67158956	0.65861733	-0.01297222	0.00469703	0.00534827	0.00065124	3.17488974	0.02467919	0.06158088		9	0.66680379	0.65626011	-0.01054369	0.00340704	0.00336889	-0.00003815	1.76269618	0.11596961	0.19185096		98.41877323
Agranular Dysgranular Insular Cortex-L	73	6	0.872734	0.8645235	-0.0082105	0.00176855	0.00208129	0.00031274	2.70156232	0.04270427	0.06894425		9	0.86409552	0.87074932	0.00665381	0.00189773	0.00181961	-0.00007812	-3.40434964	0.00930047	0.0429746	*	100.7700306
Agranular Dysgranular Insular Cortex-R	74	6	0.87350433	0.8660875	-0.00741683	0.00173526	0.00202042	0.00028516	5	0.3125	0.34895833		9	0.86143839	0.86931795	0.00787956	0.00194908	0.00183973	-0.00010935	-3.0627923	0.01551669	0.05775657		100.914698
Agranular Insular Cortex-L	75	6	0.868326	0.8579135	-0.0104125	0.01281169	0.01533403	0.00252234	3.80495824	0.01256462	0.06158088		9	0.86017622	0.86475014	0.00457392	0.01339294	0.01279707	-0.00059587	8	0.09765625	0.16961596		100.5317422
Agranular Insular Cortex-R	76	6	0.86424283	0.85550267	-0.00874017	0.01273028	0.01495762	0.00222734	2.66971302	0.04436378	0.06993819		9	0.85333134	0.85862592	0.00529458	0.01357591	0.01283065	-0.00074526	-2.3455629	0.04700572	0.11247796		100.62046
Posterior Agralunar Insular Cortex-L	77	6	0.85296317	0.83583817	-0.017125	0.00392093	0.00480314	0.00088221	3.26558469	0.02230729	0.06158088		9	0.84927295	0.84499394	-0.004279	0.00357799	0.00360659	0.0000286	10	0.1640625	0.23639113		99.49615609
Posterior Agralunar Insular Cortex-R	78	6	0.84761683	0.83071067	-0.01690617	0.00394693	0.00495112	0.0010042	2.83570778	0.03642959	0.06585052		9	0.83715072	0.83145423	-0.00569649	0.00356181	0.00367019	0.00010838	2.00821565	0.07949774	0.15218139		99.3195383
Dorso Lateral Orbital Cortex-L	113	6	0.78817217	0.77602433	-0.01214783	0.0029047	0.00325498	0.00035028	1.84291649	0.12467911	0.15469446		9	0.76809578	0.78886567	0.02076989	0.00271813	0.00256215	-0.00015598	-4.05363268	0.00366568	0.02456006	*	102.7040755
Dorso Lateral Orbital Cortex-R	114	6	0.78520983	0.77830867	-0.00690117	0.00295196	0.00321574	0.00026378	0.8929488	0.41279438	0.44251558		9	0.76220901	0.78397987	0.02177085	0.00273768	0.00257229	-0.0001654	-3.45089796	0.00868331	0.04155585	*	102.8562848
Frontal Association Cortex-L	115	6	0.4076895	0.39030617	-0.01738333	0.00261869	0.00267628	0.00005759	1.43339349	0.21119183	0.25267594		9	0.36296566	0.40083015	0.03786449	0.0009349	0.00102737	0.00009248	-4.27019484	0.00272346	0.02304233	*	110.4319759
Frontal Association Cortex-R	116	6	0.40040683	0.39212183	-0.008285	0.00267312	0.00266377	-0.00000936	0.56959715	0.59358677	0.61659401		9	0.3541021	0.39443006	0.04032796	0.00091727	0.00100052	0.00008325	-4.40285562	0.00227804	0.02304233	*	111.3887944
Orbitofrontal Region-L	117	6	0.8287735	0.81967867	-0.00909483	0.00499122	0.00577732	0.00078611	0	0.03125	0.06158088		9	0.81335068	0.83014829	0.0167976	0.00502684	0.00468566	-0.00034118	-4.95404526	0.0011152	0.02304233	*	102.0652359
Orbitofrontal Region-R	118	6	0.828808	0.82201017	-0.00679783	0.00505975	0.00555571	0.00049596	1.53606316	0.18512135	0.22347982		9	0.80904735	0.82714829	0.01810094	0.00516259	0.00473697	-0.00042561	-4.24361853	0.00282354	0.02304233	*	102.2373153
PreLimbic System-L	119	6	0.91427233	0.90993083	-0.0043415	0.01905047	0.02101598	0.00196551	4.1808298	0.00864802	0.06158088		9	0.90885507	0.91312952	0.00427445	0.02208415	0.02046134	-0.0016228	-2.39626996	0.04342879	0.10580833		100.4703115
PreLimbic System-R	120	6	0.90851917	0.90549283	-0.00302633	0.01958531	0.02135253	0.00176722	1.76408544	0.13799507	0.16964531		9	0.90057637	0.90759881	0.00702245	0.02208432	0.02043906	-0.00164526	-2.96792666	0.01792782	0.06321915		100.7797717
Retosplenial Dysgranular Cortex-L	29	6	0.72147483	0.70167217	-0.01980267	0.01936175	0.02153126	0.0021695	3.70060833	0.01399057	0.06158088		9	0.69097916	0.70201149	0.01103232	0.01601956	0.01515479	-0.00086478	-1.4135612	0.19520044	0.2615686		101.5966227
Retosplenial Dysgranular Cortex-R	30	6	0.69728817	0.6794055	-0.01788267	0.01974642	0.02178653	0.00204011	5.05937635	0.00390207	0.0605894		9	0.66546248	0.67604664	0.01058416	0.01574022	0.01496054	-0.00077968	-1.28310852	0.23537475	0.29345426		101.5904969
Retrosplenial Granular Cortex Part A-L	31	6	0.68022883	0.664458	-0.01577083	0.00261201	0.0028041	0.00019209	4.58167817	0.00593839	0.0605894		9	0.6506276	0.66177332	0.01114572	0.00219808	0.00205417	-0.00014391	-1.47532752	0.17836124	0.24896256		101.7130721
Retrosplenial Granular Cortex Part A-R	32	6	0.6696045	0.65632	-0.0132845	0.00262039	0.00281661	0.00019622	4.58602038	0.00591498	0.0605894		9	0.63894447	0.65136449	0.01242001	0.00219855	0.00212575	-0.0000728	-1.55590373	0.15834195	0.23062849		101.943834
Retrosplenial Granular Cortex Part B-L	33	6	0.80098633	0.78971333	-0.011273	0.00384438	0.00404729	0.0002029	3.40854579	0.01907339	0.06158088		9	0.77866951	0.79194801	0.0132785	0.00340883	0.00329181	-0.00011702	-2.44516836	0.04023882	0.10173587		101.7052806
Retrosplenial Granular Cortex Part B-R	34	6	0.77982417	0.77145067	-0.0083735	0.00384377	0.00410002	0.00025624	2.51245205	0.05366699	0.0756987		9	0.74002625	0.75161009	0.01158384	0.00323382	0.00314938	-0.00008445	16	0.49609375	0.53610131		101.5653283
Bed Nucleus of the Stria Terminalis-L	89	6	0.55235117	0.53986967	-0.0124815	0.00121707	0.00141633	0.00019926	1.25879743	0.26367697	0.30459236		9	0.55223097	0.5463518	-0.00587918	0.00074654	0.00073218	-0.00001436	0.4978271	0.63200014	0.65649627		98.93537843
Bed Nucleus of the Stria Terminalis-R	90	6	0.572019	0.56124933	-0.01076967	0.00121415	0.00141304	0.0001989	1.40124812	0.22005282	0.2609476		9	0.56998153	0.55999534	-0.00998619	0.00077827	0.00075055	-0.00002772	0.7972248	0.44833316	0.50063869		98.24798007
Septal Region-L	133	6	0.71287517	0.69417933	-0.01869583	0.00524163	0.00583516	0.00059353	6.49280367	0.00129315	0.0605894		9	0.69843093	0.70168572	0.00325479	0.00435839	0.0042455	-0.0001129	-0.45935553	0.65820333	0.67327669		100.4660146
Septal Region-R	134	6	0.716828	0.70012183	-0.01670617	0.00537224	0.00597343	0.00060118	5.06348452	0.00388849	0.0605894		9	0.700664	0.70491348	0.00424948	0.00440366	0.00427164	-0.00013202	-0.6106879	0.55835288	0.58452567		100.6064933
Basal Forebrain Region-L	45	6	0.67652383	0.66098433	-0.0155395	0.03869532	0.04497395	0.00627863	4.30339344	0.00769065	0.06062041		9	0.6721065	0.66279403	-0.00931246	0.02929384	0.02905331	-0.00024053	1.5844241	0.15175659	0.22346575		98.61443536
Basal Forebrain Region-R	46	6	0.68839683	0.67244433	-0.0159525	0.03853445	0.0452223	0.00668785	4.98062925	0.00417347	0.0605894		9	0.68151334	0.67434014	-0.00717319	0.03005972	0.02967006	-0.00038966	1.34117666	0.21669135	0.28190913		98.94746007
Periaqueductal Gray-L	121	6	0.6004025	0.589491	-0.0109115	0.01180057	0.01314436	0.00134379	1.35291256	0.2340399	0.27509953		9	0.59765089	0.58263387	-0.01501701	0.00964768	0.00891125	-0.00073644	1.91771027	0.09143784	0.16459071		97.48732575
Periaqueductal Gray-R	122	6	0.6027025	0.59295467	-0.00974783	0.01188294	0.01330243	0.00141948	1.19571818	0.28541611	0.3241166		9	0.59870111	0.58299473	-0.01570639	0.00974732	0.00893138	-0.00081594	1.93088356	0.08959841	0.16459071		97.3765908
Interpeduncular Nucleus-L	123	6	0.35543333	0.34494533	-0.010488	0.00165252	0.00198531	0.00033279	0.9882444	0.3684128	0.40136029		9	0.36161992	0.3392378	-0.02238212	0.00075064	0.00068373	-0.00006691	3.14570576	0.01368686	0.05557695		93.81059539
Interpeduncular Nucleus-R	124	6	0.34577133	0.3380845	-0.00768683	0.00165532	0.00197972	0.00032441	0.70061251	0.51479774	0.53892888		9	0.34545325	0.32594747	-0.01950578	0.00072119	0.00067192	-0.00004927	2.30176484	0.05033198	0.11485632		94.35356883
Substantia Nigra-L	125	6	0.39495083	0.3812355	-0.01371533	0.00172627	0.00205712	0.00033084	6	0.4375	0.46527778		9	0.39113515	0.36281652	-0.02831863	0.00094252	0.00082679	-0.00011573	3.6505029	0.00648965	0.03470484	*	92.75988619
Substantia Nigra-R	126	6	0.36901467	0.35112717	-0.0178875	0.00180573	0.00211386	0.00030812	1.59591273	0.17139529	0.20879062		9	0.36881885	0.34529033	-0.02352852	0.00091911	0.00082037	-0.00009874	2.87469945	0.02067914	0.06473848		93.62057552
Removed regions	Reason
Entorhinal Cortex-L	regroup subregions
Entorhinal Cortex-R	regroup subregions
Lateral Entorhinal Cortex-L	regroup subregions
Lateral Entorhinal Cortex-R	regroup subregions
Glomerular Layer of the Accessory Olfactory Bulb-L	Out of field of view
Glomerular Layer of the Accessory Olfactory Bulb-R	Out of field of view
Glomerular Layer of the Olfactory Bulb-L	Out of field of view
Glomerular Layer of the Olfactory Bulb-R	Out of field of view
Olfactory Bulb-L	Out of field of view
Olfactory Bulb-R	Out of field of view
Primary Somatosensory Cortex-L	regroup subregions
Primary Somatosensory Cortex-R	regroup subregions
Temporal Associative Cortex-L	over 50% coefficient of variation
Temporal Associative Cortex-R	over 50% coefficient of variation
Primary Visual Cortex-L	regroup subregions
Primary Visual Cortex-R	regroup subregions
Pretectal Region-L	over 50% coefficient of variation
Pretectal Region-R	over 50% coefficient of variation
Dysgranular Insular Cortex-L	over 50% coefficient of variation
Dysgranular Insular Cortex-R	over 50% coefficient of variation
