## Supplementary Table 2 for "Spatiotemporal Gray Matter Plasticity During Chronification of Preclinical Neuropathic Pain"

### Sheet: Sheet1
Region	Mean L	Mean R	Test	Statistic test	p-value	N	p-value_corr	Significatif
Agranular Dysgranular Insular Cortex	0.869431	0.868352	t-test apparié	1.4163	0.167339	30	0.178135	Non
Agranular Insular Cortex	0.865192	0.859207	t-test apparié	9.52676	1.95942e-10	30	7.18454e-10	Oui
Amygdalohyppocampic Area	0.500784	0.421055	t-test apparié	26.9305	4.52645e-22	30	2.98746e-20	Oui
Amygdalopiriform Cortex	0.716591	0.692227	t-test apparié	11.454	2.78414e-12	30	1.41349e-11	Oui
Basal Forebrain Region	0.67669	0.687426	t-test apparié	-13.9927	1.98982e-14	30	1.6416e-13	Oui
Bed Nucleus of the Stria Terminalis	0.557564	0.57769	t-test apparié	-7.90756	1.01295e-08	30	2.15661e-08	Oui
Cornu Ammonis 1	0.860285	0.857652	t-test apparié	7.88373	1.07623e-08	30	2.21973e-08	Oui
Cornu Ammonis 2	0.86563	0.870051	t-test apparié	-12.1948	6.12119e-13	30	4.03999e-12	Oui
Cornu Ammonis 3	0.79604	0.802861	t-test apparié	-23.6208	1.72756e-20	30	5.70094e-19	Oui
Dentate Gyrus	0.668824	0.663427	t-test apparié	9.52798	1.95386e-10	30	7.18454e-10	Oui
Dorso Lateral Orbital Cortex	0.780947	0.777011	Wilcoxon	62	0.000209127	30	0.000276047	Oui
Ectorhinal Cortex	0.689066	0.695557	t-test apparié	-5.61059	4.65813e-06	30	7.31991e-06	Oui
Fasciola Cinereum	0.60423	0.604137	t-test apparié	0.0963905	0.923873	30	0.923873	Non
Frontal Association Cortex	0.387721	0.382445	Wilcoxon	117	0.0164312	30	0.0183807	Oui
Globus Pallidus	0.624541	0.614225	Wilcoxon	109	0.00993151	30	0.0114996	Oui
Hypothalamic Region	0.622724	0.616674	t-test apparié	9.12488	5.05187e-10	30	1.75486e-09	Oui
Interpeduncular Nucleus	0.362818	0.348188	t-test apparié	14.2336	1.28891e-14	30	1.21525e-13	Oui
Lateral Entorhinal Cortex Internal part	0.71659	0.701769	Wilcoxon	0	1.86265e-09	30	4.55313e-09	Oui
Lateral Entorhinal Cortex external part	0.532104	0.526394	Wilcoxon	56	0.000110582	30	0.000148947	Oui
Lateral Parietal Associative Cortex	0.806312	0.7975	t-test apparié	9.62601	1.55585e-10	30	6.41787e-10	Oui
Lateral Primary Auditory Cortex	0.822762	0.809997	t-test apparié	15.0745	2.95605e-15	30	4.87748e-14	Oui
Lateral Secondary Visual Cortex	0.778837	0.772366	Wilcoxon	6	2.6077e-08	30	5.21541e-08	Oui
Lateral Temporal Associative Cortex	0.76375	0.759758	t-test apparié	2.8769	0.00745818	30	0.00879	Oui
Medial Entorhinal Cortex	0.392372	0.355618	Wilcoxon	0	1.86265e-09	30	4.55313e-09	Oui
Medial Parietal Associative Cortex	0.781082	0.773216	Wilcoxon	16	3.14787e-07	30	5.32717e-07	Oui
Medio Lateral Secondary Visual Cortex	0.741562	0.731703	Wilcoxon	14	2.04891e-07	30	3.65481e-07	Oui
Medio Medial Secondary Visual Cortex	0.665923	0.640279	Wilcoxon	0	1.86265e-09	30	4.55313e-09	Oui
Orbitofrontal Region	0.824156	0.821541	Wilcoxon	85	0.00171859	30	0.00206231	Oui
Parasubiculum	0.613343	0.630856	t-test apparié	-14.8093	4.67053e-15	30	6.1651e-14	Oui
Parietal Cortex Postero Caudal Part	0.808217	0.803339	t-test apparié	4.02977	0.000368978	30	0.000459482	Oui
Parietal Cortex Postero Dorsal Part	0.816651	0.828863	t-test apparié	-6.98802	1.10457e-07	30	2.0829e-07	Oui
Parietal Cortex Postero Rostral	0.818018	0.812476	t-test apparié	4.18886	0.000239026	30	0.000309328	Oui
Periaqueductal Gray	0.604375	0.606154	t-test apparié	-3.75627	0.000772117	30	0.000943699	Oui
Perirhinal Area 35	0.560946	0.575595	t-test apparié	-11.6178	1.98106e-12	30	1.18863e-11	Oui
Perirhinal Area 36	0.630938	0.61784	Wilcoxon	2	5.58794e-09	30	1.31716e-08	Oui
Perirhinal Cortex	0.509713	0.504651	Wilcoxon	117	0.0164312	30	0.0183807	Oui
Posterior Agralunar Insular Cortex	0.850154	0.839622	Wilcoxon	3	9.31323e-09	30	2.11956e-08	Oui
PreLimbic System	0.912399	0.906174	t-test apparié	14.2522	1.24689e-14	30	1.21525e-13	Oui
Presubiculum	0.608877	0.592274	t-test apparié	12.8778	1.59983e-13	30	1.17321e-12	Oui
Primary Auditory Cortex	0.806651	0.812612	t-test apparié	-6.80002	1.82201e-07	30	3.34034e-07	Oui
Primary Cingular Cortex	0.864819	0.860371	t-test apparié	11.3082	3.7799e-12	30	1.78195e-11	Oui
Primary Motor Cortex	0.789874	0.796741	Wilcoxon	1	2.8489e-06	30	4.58604e-06	Oui
Primary Somatosensory Cortex Barrel field	0.822778	0.818276	t-test apparié	4.06107	0.000338851	30	0.00043008	Oui
Primary Somatosensory Cortex Dysgranular	0.831093	0.830665	Wilcoxon	224	0.871208	30	0.884611	Non
Primary Somatosensory Cortex Dysgranular Zone 0	0.826668	0.828091	t-test apparié	-1.54401	0.13343	30	0.144367	Non
Primary Somatosensory Cortex Forelimb	0.810421	0.814696	t-test apparié	-5.0568	2.16613e-05	30	3.17699e-05	Oui
Primary Somatosensory Cortex Hindlimb	0.805879	0.806575	t-test apparié	-0.848911	0.402884	30	0.422069	Non
Primary Somatosensory Cortex Jaw	0.827649	0.816204	t-test apparié	11.5327	2.36317e-12	30	1.29975e-11	Oui
Primary Somatosensory Cortex Shoulder	0.739301	0.729994	t-test apparié	6.68151	2.50265e-07	30	4.34671e-07	Oui
Primary Somatosensory Cortex Trunk	0.797936	0.803982	t-test apparié	-6.26351	7.75037e-07	30	1.27881e-06	Oui
Primary Somatosensory Cortex Upperlips	0.815622	0.811794	t-test apparié	4.74767	5.11303e-05	30	7.18e-05	Oui
Primary Visual Cortex Binocular Area	0.742562	0.733565	Wilcoxon	0	1.86265e-09	30	4.55313e-09	Oui
Primary Visual Cortex Monocular Area	0.686499	0.668105	Wilcoxon	0	1.86265e-09	30	4.55313e-09	Oui
Retosplenial Dysgranular Cortex	0.711645	0.686866	Wilcoxon	0	1.86265e-09	30	4.55313e-09	Oui
Retrosplenial Granular Cortex Part A	0.669938	0.659482	Wilcoxon	0	1.86265e-09	30	4.55313e-09	Oui
Retrosplenial Granular Cortex Part B	0.795757	0.768839	t-test apparié	7.91576	9.92053e-09	30	2.15661e-08	Oui
Secondary Auditory Cortex Dorsal Part	0.814103	0.811712	t-test apparié	2.21405	0.0348441	30	0.0383285	Oui
Secondary Auditory Cortex Ventral Part	0.822487	0.822461	Wilcoxon	215	0.730342	30	0.753165	Non
Secondary Cingular Cortex	0.861161	0.863995	t-test apparié	-5.04043	2.26695e-05	30	3.25258e-05	Oui
Secondary Motor Cortex	0.733235	0.737232	Wilcoxon	38	1.21836e-05	30	1.82753e-05	Oui
Secondary Somatosensory Cortex	0.810836	0.798585	Wilcoxon	0	1.86265e-09	30	4.55313e-09	Oui
Septal Region	0.709975	0.713713	t-test apparié	-7.19075	6.46683e-08	30	1.25533e-07	Oui
Striatum	0.828782	0.83677	t-test apparié	-21.2211	3.27464e-19	30	7.20421e-18	Oui
Subiculum	0.788571	0.792565	t-test apparié	-4.67002	6.3419e-05	30	8.72011e-05	Oui
Substantia Nigra	0.397439	0.372887	t-test apparié	9.65237	1.46369e-10	30	6.41787e-10	Oui
Superficial Gray Layer of the Superior Colliculus	0.49566	0.488682	t-test apparié	5.36956	9.08451e-06	30	1.39437e-05	Oui
